# PCAT: An integrated portal for genomic and preclinical testing data of pediatric cancer patient-derived xenograft models

**DOI:** 10.1101/2020.06.22.165282

**Authors:** Juechen Yang, Qilin Li, Nighat Noureen, Yanbing Fang, Raushan Kurmasheva, Peter Houghton, Xiaojing Wang, Siyuan Zheng

**Author notes:** These authors contributed equally (Juechen Yang, Qilin Li). Corresponding author: S.Z. or X.W.

## Abstract

Although cancer is the leading cause of disease-related mortality in children, the relative rarity of pediatric cancers poses a significant challenge for developing novel therapeutics to further improve prognosis. Patient-derived xenograft (PDX) models, which are usually developed from high-risk tumors, are a useful platform to study molecular driver events, identify biomarkers, and prioritize therapeutic agents. Here we develop <u>P</u>DX for <u>C</u>hildhood <u>C</u>ancer <u>T</u>herapeutics (PCAT), a new integrated portal for pediatric cancer PDX models. Distinct from previously reported PDX portals, PCAT is focused on pediatric cancer models and provides intuitive interfaces for querying and data mining. The current release comprises 324 models and their associated clinical and genomic data, including gene expression, mutation, and copy number alteration. Importantly, PCAT curates preclinical testing results for 68 models and 79 therapeutic agents manually collected from individual agent testing studies published since 2008. To facilitate comparisons of patterns between patient tumors and PDX models, PCAT curates clinical and molecular data of patient tumors from the TARGET project. In addition, PCAT provides access to gene fusions identified in nearly 1,000 TARGET samples. PCAT was built using R-shiny and MySQL. The portal can be accessed at http://pcat.zhenglab.info or http://www.pedtranscriptome.org.
