## Supplementary Table 1 for "PCAT: An integrated portal for genomic and preclinical testing data of pediatric cancer patient-derived xenograft models"

### Sheet: Table S1
Supplementary Table 1. Data release number of TARGET cohorts curated on PCAT.
	Mutation	Expression	Clinical
TARGET-ALL-P2	23	19	18
TARGET-ALL-P3	23	18	16
TARGET-AML	23	12	17
TARGET-NBL	23	19	19
TARGET-OS	23	18	19
TARGET-RT	NA	19	19
TARGET-WT	23	19	17
